# OrgaMapper: A robust and easy-to-use workflow for analyzing organelle positioning

**DOI:** 10.1101/2023.07.10.548452

**Authors:** Christopher Schmied, Michael Ebner, Paula Samsó Ferré, Volker Haucke, Martin Lehmann

**Author notes:** equal contribution (Christopher Schmied, Michael Ebner).

## Abstract

Eukaryotic cells are highly compartmentalized by a variety of organelles that carry out specific cellular processes. The position of these organelles within the cell is elaborately regulated and vital for their function. For instance, the position of lysosomes relative to the nucleus controls their degradative capacity and is altered in pathophysiological conditions. The molecular components orchestrating the precise localization of organelles remain incompletely understood. A confounding factor in these studies is the fact that organelle positioning is surprisingly non-trivial to address. E.g., perturbations that affect the localization of organelles often lead to secondary phenotypes such as changes in cell or organelle size. These phenotypes could potentially mask effects or lead to the identification of false positive hits. To uncover and test potential molecular components at scale, accurate and easy to use analysis tools are required that allow robust measurements of organelle positioning.

Here, we present an analysis workflow for the faithful, robust, and quantitative analysis of organelle positioning phenotypes. Our workflow consists of an easy to use Fiji plugin and an R Shiny App. These tools enable users without background in image or data analysis to (1) segment single cells and nuclei and to detect organelles, (2) to measure cell size and the distance between detected organelles and the nucleus, (3) to measure intensities in the organelle channel plus one additional channel, and (4) to plot the results in informative graphs. Using simulated data and immunofluorescent images of cells in which the function of known factors for lysosome positioning has been perturbed, we show that the workflow is robust against common problems for the accurate assessment of organelle positioning such as changes of cell shape and size, organelle size and background.
