## Supplemental Table 1 for "OrgaMapper: A robust and easy-to-use workflow for analyzing organelle positioning"

### Sheet: alternative analysis
Paper	Automation	Algorithm category	Algorithm description	Software	Workflow Availability	Usability Score	License	Methods Description
Korolchuk et al. 2011	Manual	Count ratio	Perinculear vs peripheral based on lysosome count	not specified	not available	not applicable	not applicable	"To score lysosomal distribution, cells were categorised into perinuclear-dominant lysosomal pattern (more than 50% of LAMP1- or lgp120-EGFP-positive vesicles localised in perinuclear region) and peripheral-dominant pattern (more than 50% of the vesicles localised in peripheral region), based on the number of lysosomes in each region."
Rocha et al. 2009	Semi-automatic	Radial intensity	Mean intensity in six fractions	Cell Profiler	not available	not applicable	not applicable	"A mask was drawn for every cell to be quantified. Within each cell, the center of gravity of the stain to be quantified (e.g., CD63) was determined for each cell with the program CellProfiler (Broad Institute). The cell was di- vided into six fractions from the defined center to the edge of the cell. The mean fractional intensity at a given radius (fraction of total intensity normal- ized by fra…
Circu et al. 2015	Automatic	Number in mask	Mean ring spot count of mask 6px-12px from nucleus	not specified	not available	not available	not available	"The biocompartmental analysis algorithm was used to identify each cell by its nucleus and to apply a cytoplasmic mask (ring) and calculate the number oflysosomes inside the ring. The ring was of 12 pixels width, and its inner rim was 6 pixels away from the nucleus. The average number oflysosomes inside the des- ignated ring region was acquired as “mean ring spot count channel 3”, which represent…
Deshar et al. 2016	Manual	unkown	not explained	not specified	not available	not applicable	not applicable	not explained
Li et al. 2016	Manual	Intensity ratio	Normalized perinuclear minus normalized peripheral mean intensity	not specified	not available	not applicable	not applicable	"Average Lamp1 intensities were measured for the whole cell (Itotal), the area within 10 μm of the nucleus (Iperinuclear), and the area >15 μm from the nucleus (Iperipheral). For HeLa cells, the last two areas were within 5–10 μm of the nucleus, respectively. The perinuclear and peripheral normalized intensities were first calculated and normalized as I<10 = Iperinuclear/Itotal − 100 and I>15 = I…
Starling et al. 2016	Automatic	Radial intensity	10% decrements from cell periphery	ImageJ/Fiji	not available	not applicable	not applicable	"The cell perime- ter was defined by thresholding equivalent saturated images and the cell area was scaled in 10% decrements using ImageJ. After back- ground subtraction, cumulative integrated LAMP1 intensity (relative to the whole cell) was then plotted for increasing incremental deciles."
Tan et al. 2016	Manual	Count ratio	based on Korolchuk et al. 2011	not specified	not available	not applicable	not applicable	see Korolchuk et al. 2011
Filipek et al. 2017	Semi-automatic	Radial intensity	Radial intensity from center of nucleus	ImageJ/Fiji	https://github.com/PTschaikner/RadialIntensityProfile	*	MIT	"To quantify the intracellular distribution of late endosomes, we developed an ImageJ/FIJI (Schindelin et al., 2012, 2015) macro that measures the radial signal intensity profile around the center of the nucleus. In brief, the macro uses the Hoechst staining to determine the center of mass of the nucleus. It subsequently defines concentric annular regions of interest (ROIs) with increasing radii …
Hong et al. 2017	Automatic	Intensity ratio	Intensity in perinuclear area	ScanR	Olympus	not applicable	Comercial	Different methods described see Hong et al. 2017
Marat et al. 2017	Semi-automatic	Intensity distance	Mean distance of 75% of intensity	ImageJ/Fiji	not available	not applicable	not applicable	"Mean distance of the majority (75%) of LAMP1 intensity from the center of the nucleus"
Pu et al. 2017	Semi-automatic	Distance	distance from microtubule-organizing center	Imaris	Bitplane	not applicable	Comercial	"The software Imaris (Bitplane) was used to measure the distance from the lysosome to the microtubule-organizing center (MTOC)"
Willet et al. 2017	Manual	Intensity ratio	Intensity ratio along a drawn line	ImageJ/Fiji	not available	not applicable	not applicable	"LAMP-1 signal from individual cells was quantified by drawing a line (width=10 pixels/3 µm) from the cells nuclear rim to the cell border using a cytosolic protein marker. Averaged per- centage distribution at 0–5 µm from nuclear rim (perinuclear), 5–15 µm from nuclear rim (intermediate), and total signal 15 µm to cell border (peripheral) was calculated per cell by dividing the fractioned signal…
Ba et al. 2018	Automatic	Distance	Distance from nucleus	Icy/Matlab/R	https://github.com/ccdlcmu/LysosomeSpatialOrganization_code	*	No license/Comercial	"To identify lysosomes in a given image, the Spot Detector plugin of the Icy software (De Chaumont et al., 2012) was used. Cartesian coordinates of detected lysosomes were exported into an Excel XLS file and then imported into our custom MATLAB (MathWorks, Natick, MA) software for further spatial statistical analysis of their distributions. Lysosomes in images from some experiments, especially th…
Tapia et al. 2019	Semi-automatic	Intensity ratio	([perinuclear/[perinuclear + cytoplasm]] ×100)	ImageJ/Fiji	not available	not applicable	not applicable	"Radial integrated fluorescence intensity was measured by using 70 concentric circles centred on the Golgi area, thus covering 15 µm radial distribution of individual cells. The sum of fluorescence integrated intensity of the inner 35 circles were considered as perinuclear and the sum of the outer 36 circles as the cytoplasm. Then, percentage of perinuclear localization was calculated by dividing…
Walton et al. 2018	Semi-automatic	Radial intensity	Radial profile plugin	ImageJ/Fiji	https://imagej.nih.gov/ij/plugins/radial-profile.html	*	No license	The tubulin and LAMP2 intensities as a function of radial distance from the nucleus center were calculated within the “cytoplasm” ROI with the Radial Profile plugin for a circle centered on the nucleus with a 500-pixel (80.5 μm (40x) or 85 μm (60x + 0.63x c-mount)) radius (i.e., a circle encompassing the entire cell area). This plugin returned the intensities as a function of the radius (r) in 1.…
Klickstein et al. 2020	Automatic	Distance	Aggregate distance from nucleus	ImageJ/Fiji	https://aggrecount.github.io/	**	No license	Detects aggregates and calculates distance from nucleus outline
This workflow	Automatic	Distance & Radial intensity	Euclidian distance of detection & intensity from nucleus	ImageJ/Fiji	https://github.com/schmiedc/OrgaMapper	***	MIT	Euclidian distance of detection & intensity from nucleus
