## Supplemental Table 2 for "OrgaMapper: A robust and easy-to-use workflow for analyzing organelle positioning"

### Sheet: workflow score
Workflow	Docu	Test	Adjust	Install	Analysis	Score	Usability Score
Filipek et al. 2017	1	0	0	2	0	3	*
Ba et al. 2018	1	0	0	0	1	2	*
Paul Baggethun	1	0	0	1	0	2	*
Klickstein et al 2018	2	2	1	1	0	6	**
This workflow	2	2	2	2	2	10	***
Supplemental Table: workflow score
Docu: 0 - no documentation, 1 - basic documentation, 2 - extensive documentation
Test: 0 - no test data, 1 - test data from other source, 2- test data provided
Adjust: 0 - no GUI, 1 - basic GUI, 2 - interactive GUI
Install: 0 - no download, 1 - script download, 2 - update site
Analysis: 0 - no analysis, 1- basic script, 2 - extensive interactive analysis
