## Supplemental Table 3 for "OrgaMapper: A robust and easy-to-use workflow for analyzing organelle positioning"

### Sheet: Tabellenblatt1
Per detection	xDetection	Location of detection in image on x axis (in pixel)
Per detection	yDetection	Location of detection in image on y axis (in pixel)
Per detection	detectionDistanceRaw	Distance of detection from nucleus edge (in pixel)
Per detection	detectionDistanceCalibrated	Distance of detection from nucleus edge (in calibrated units)
Per detection	orgaDetectionPeak	Intensity of detection in detection channel (A.U.)
Per detection	measureDetectionPeak	(Optional) If measurement channel exists: intensity of detection in measurement channel (A.U.)
Per cell	ferets	Feret's diameter of segmented cell (in calibrated units)
Per cell	cellArea	Cell area of segmented cell (in calibrated units)
Per cell	numberDetections	Number of detections per cell
Per cell	orgaMeanIntensity	Mean intensity of detection channel in cytoplasmic area (A.U.)
Per image	orgaMeanBackground	Mean intensity of image in detection channel outside of total segmented area (A.U.)
Per Cell	measureMeanIntensity	(Optional) If measurement channel exists: Mean intensity of measurement channel in cytoplasmic area (A.U.)
Per image	measureMeanBackground	(Optional) If measurement channel exists: Mean intensity of image in measurement channel outside of total segmented area (A.U.)
Per px in cytoplasm	xIntensity	Location of px in cytoplasmic area in image on x axis (in pixel)
Per px in cytoplasm	yIntensity	Location of px in cytoplasmic area in image on y axis (in pixel)
Per px in cytoplasm	intensityDistanceRaw	Distance of pixel from nucleus edge (in pixel)
Per px in cytoplasm	intensityDistanceCalibrated	Distance of pixel from nucleus edge (in calibrated units)
Per px in cytoplasm	orgaIntensity	Intensity of pixel in cytoplasmic area in detection channel (A.U.)
Per px in cytoplasm	measureIntensity	(Optional) If measurement channel exists: Intensity of px in cytoplasmic area in measurement channel (A.U.)
